# CRISPR screen decodes SWI/SNF chromatin remodeling complex assembly

**DOI:** 10.1101/2024.06.25.600572

**Authors:** Hanna Schwaemmle, Hadrien Soldati, Nikolaos M. R. Lykoskoufis, Mylène Docquier, Alexandre Hainard, Simon M. G. Braun

## Abstract

The SWI/SNF (or BAF) complex is an essential chromatin remodeler that regulates DNA accessibility at developmental genes and enhancers. SWI/SNF subunits are among the most frequently mutated genes in cancer and neurodevelopmental disorders. These mutations are often heterozygous loss-of-function alleles, indicating a dosage-sensitive role for SWI/SNF subunits in chromatin regulation. However, the molecular mechanisms that regulate SWI/SNF subunit dosage to ensure proper complex assembly remain largely unexplored. We performed a genome-wide CRISPR KO screen, using epigenome editing in mouse embryonic stem cells, and identified *Mlf2* and *Rbm15* as regulators of SWI/SNF complex activity. First, we show that MLF2, a poorly characterized chaperone protein, regulates a subset of SWI/SNF target genes by promoting chromatin remodeling activity. Next, we find that RBM15, part of the m^6^A RNA methylation writer complex, controls m^6^A modifications on specific SWI/SNF mRNAs to regulate protein levels of these subunits. Misregulation of m^6^A methylation causes overexpression of core SWI/SNF subunits leading to the assembly of incomplete complexes lacking the catalytic ATPase/ARP subunits. These data indicate that targeting modulators of SWI/SNF complex assembly may offer a potent therapeutic strategy for diseases associated with impaired chromatin remodeling.
