## Supplementary Table 6 for "CRISPR screen decodes SWI/SNF chromatin remodeling complex assembly"

### Sheet: primers
Primers for RT-qPCR
Nkx2.9 (-1825) Fw	GCG GGA GGT GGT AGA GTT TT
Nkx2.9 (-1825) Rv	AGG ATG CAC AGG TTT CCA GG
Nkx2.9 (-802) Fw	CTC CAT TCG AGG ACC CAA GG
Nkx2.9 (-802) Rv	CTG CTA ACT GGC ACC GAC TT
Nkx2.9 (-301) Fw	TCT TGG GTG GCG AAC AGT G
Nkx2.9 (-301) Rv	AAT AAA GTC GCT CCA CCC TCC
Nkx2.9 (-114) Fw	CCCGCCCATCATTACTCGAGGGC
Nkx2.9 (-114) Rv	GCCACCCAAGATGTTATTCACTG
Nkx2.9 (+453) Fw	CCG CTC CTA AGG ATG GAA GT
Nkx2.9 (+453) Rv	TTC AAA GCC CTC CGA GTA GC
Nkx2.9 (+1590) Fw	ATC CCG GTC TTT TCG GAT CG
Nkx2.9 (+1590) Rv	TGC GTC TGA GTC CAC ACA TC
Nkx2.9 (+2350) Fw	ACC TCT GCC GTT GTT GCT C
Nkx2.9 (+2350) Rv	GCC TTC GGA TAT GGC AGC AT
Gapdh Fw	CTC TGC TCC TCC CTG TTC C
Gapdh Rv	TCC CTA GAC CCG TAC AGT GC
HoxA9 Fw	AAG AAG GAA AAG GGG AAT GG
HoxA9 Rv	TCA CCT CGC CTA GTT TCT GG
Intergenic Fw	GGACAGACATCTGCCAAGGT
Intergenic Rv	ATGCCCCTCAGCTATCACAC
Rpl12 Fw	ACCTCTGGTGCAGCCCTAC
Rpl12 Rv	GAGCTTGGTCTGTGGGTGAG
Zfp345 Fw	CTGCTCAACTGCCCATTTCT
Zfp345 Rv	GCACCACTGGAAGGGATAAA
sgRNAs for CRISPR/Cas9
sgRNA Smarca4 C-term	TTGGCTGGGACGAGCGCCTC
sgRNA Mlf2 C-term	GCCTTCACCAGTCATAACGA
sgRNA Nkx2.9 promoter	ATCAGACAATCGCTAATACC
sgRNA Nkx2.9 N-term	CGTGAAGCCGAGGCGTCCAG
sgRNA Mlf2 KO1	TCGGAGATGCGCTCTGCCCC
sgRNA Mlf2 KO2	GTTGGAGTAGGAGATAACAG
sgRNA Rbm15 KO1	TTACGCCCCGTCATCCAGCG
sgRNA Rbm15 KO2	TGGCCTCCGGAAGTTCACAA
sgRNA Setd1b KO1	GCAGATCGATGAGTTCTACG
sgRNA Setd1b KO2	GACTGTGGCAAAGACCACCT
sgRNA Tet1 KO1	ATACCACCACCGACGTTGCC
sgRNA Tet1 KO2	GAGCCGGCAGATAATTCTCA
sgRNA Dph2 KO1	GGCTCACTCAGCAGTACCAC
sgRNA Dph2 KO2	GGCAGGACCGAAGTGCACAA
sgRNA Tfap2c KO1	GACCTTCCACGAGAGACGTG
sgRNA Tfap2c KO2	AGAGCAAAGTCCAAAAATGG
sgRNA Kdm6a KO1	GAAACCTCACGAACCCGAAA
sgRNA Kdm6a KO2	GAGGAGAGGGAGGCGCTCGG
sgRNA Gna13 KO1	CTTCGACCAGCGCGCGCGCG
sgRNA Gna13 KO2	CTGCGTGCTGACGAACGGCG
sgRNA Hopx KO1	ATGTCGGCGCAGACCGCGAG
sgRNA Hopx KO2	AGCCGAGGCGGGTCTCACGG
sgRNA non targeting NT1	ATTGTTCGACCGTCTACGGG
sgRNA non targeting NT2	TCGTAAGTTCGCTATATGCC
sgRNA Rbm15 KO3	TAGCCTTTGTGAACTTCCGG
sgRNA Rbm15 KO4	GTAAGCATCTTTGTCTAACG
sgRNA non targeting NT3	GCTTTCACGGAGGTTCGACG
Oligos for CRISPR KO screen
GeCKOv2_F1	AATGGACTATCATATGCTTACCGTAACTTGAAAGTATTTCG
GeCKOv2_R1	CTCGGTGCCACTTTTTCAAGTTGATAACGG
NextSeq_GECKO2_F_501	AATGATACGGCGACCACCGAGATCTACACTATAGCCTACACTCTTTCCCTACACGACGCTCTTCCGATCTTCTTGTGGAAAGGACGAAACACC
NextSeq_GECKO2_F_502	AATGATACGGCGACCACCGAGATCTACACATAGAGGCACACTCTTTCCCTACACGACGCTCTTCCGATCTTCTTGTGGAAAGGACGAAACACC
NextSeq_GECKO2_F_503	AATGATACGGCGACCACCGAGATCTACACCCTATCCTACACTCTTTCCCTACACGACGCTCTTCCGATCTTCTTGTGGAAAGGACGAAACACC
NextSeq_GECKO2_F_504	AATGATACGGCGACCACCGAGATCTACACGGCTCTGAACACTCTTTCCCTACACGACGCTCTTCCGATCTTCTTGTGGAAAGGACGAAACACC
NextSeq_GECKO2_F_505	GATCTTCTTGTGGAAAGGACGAAACACC
NextSeq_GECKO2_F_506	AATGATACGGCGACCACCGAGATCTACACTAATCTTAACACTCTTTCCCTACACGACGCTCTTCCGATCTTCTTGTGGAAAGGACGAAACACC
NextSeq_GECKO2_R_701	CAAGCAGAAGACGGCATACGAGATCGAGTAATGTGACTGGAGTTCAGACGTGTGCTCTTCCGATCTCGGACTAGCCTTATTTTAACTTGCTATTTC
NextSeq_GECKO2_R_702	CAAGCAGAAGACGGCATACGAGATTCTCCGGAGTGACTGGAGTTCAGACGTGTGCTCTTCCGATCTCGGACTAGCCTTATTTTAACTTGCTATTTC
NextSeq_GECKO2_R_703	CAAGCAGAAGACGGCATACGAGATAATGAGCGGTGACTGGAGTTCAGACGTGTGCTCTTCCGATCTCGGACTAGCCTTATTTTAACTTGCTATTTC
NextSeq_GECKO2_R_704	CAAGCAGAAGACGGCATACGAGATGGAATCTCGTGACTGGAGTTCAGACGTGTGCTCTTCCGATCTCGGACTAGCCTTATTTTAACTTGCTATTTC
NextSeq_GECKO2_R_705	CAAGCAGAAGACGGCATACGAGATTTCTGAATGTGACTGGAGTTCAGACGTGTGCTCTTCCGATCTCGGACTAGCCTTATTTTAACTTGCTATTTC
NextSeq_GECKO2_R_706	CAAGCAGAAGACGGCATACGAGATACGAATTCGTGACTGGAGTTCAGACGTGTGCTCTTCCGATCTCGGACTAGCCTTATTTTAACTTGCTATTTC
Custom seq primer	GCTCTTCCGATCTTCTTGTGGAAAGGACGAAACACCG
Primers for Genotyping
Dph2-KO-Genotyping_Fw	ATGCCAGCTTCCCTCAGTCACA
Dph2-KO-Genotyping_Rv	GTGGACCCACCCTTCTTTCCCT
Gna13-KO-Genotyping_Fw	CAAGATGGCGGACTTCCTGCC
Gna13-KO-Genotyping_Rv	TCCGATCTGATCCCGTTCGGTC
Hopx-KO-Genotyping_Fw	TTAGTCAGGTTGGGGACGGTCC
Hopx-KO-Genotyping_Rv	ATAGGCTTGGGGACTCACCTGC
Kdm6a-KO_Genotyping_Fw	GTTTGCCTTACCTTGCCCAGCA
Kdm6a-KO_Genotyping_Rv	gTGTCGGCGTTGGAGTTGTGAA
Mlf2-KO_Genotyping_Fw	GGCCCTCATTCAGTCCCTCCTC
Mlf2-KO_Genotyping_Rv	ACCCACGACCCAGTCCTGAAAA
Rbm15-KO_Genotyping_Fw	GGCGTGGAGTACAAGACCCTGA
Rbm15-KO_Genotyping_Rv	TGCTGCAACCGGTAGTCTCTGT
Setd1b-KO_Genotyping_Fw	AATCCTCTGCTTCCTAGGCCCG
Setd1b-KO_Genotyping_Rv	CTTTGGTGTCCAGCTCCACGTG
Tet1-KO_Genotyping_Fw	TCAAGACAGAATCCGGTGGGCA
Tet1-KO_Genotyping_Rv	CACAGTCACAGGGTGCAGCTTC
Tfap2c-KO_Genotyping_Fw	GGGTGGGGGTCTGgtttgtttg
Tfap2c-KO_Genotyping_Fw	CCAACTCCCCCGTGACCTCATA

### Sheet: antibodies
Primary Antibodies
Antibody	Company	Reference number	Application	Dilution
V5	Abcam	ab15828	ChIP	1:100
SMARCC1	Cell Signaling	11956	ChIP	1:100
V5	Invitrogen	46-0705	Western blot	1:5000
GAPDH	Sigma	G8795	Western blot	1:100.000
V5	Invitrogen	46-0705	IF	1:250
SMARCA4	Abcam	ab110641	IF	1:250
RBM15	Proteintech	10587-1-AP	Western blot	1:1000
B-ACTIN	Abcam	ab8227	Western blot	1:2000
ARID1A	Cell Signalling	D2A8U	Western blot	1:1000
SMARCC1	Cell Signaling	11956	Western blot	1:1000
SMARCE1	Bethyl	a300810a	Western blot	1:2000
SMARCD1	Santa Cruz	sc-135843	Western blot	1:1000
SMARCA4	Santa Cruz	sc-374197	Western blot	1:1000
SETD1B	Proteintech	55005-1-AP	Western blot	1:1000
HOPX	Proteintech	11419-1-AP	Western blot	1:1000
MLF2	Proteintech	11835-1-AP	Western blot	1:1000
Secondary Antibodies
Antibody	Company	Reference number	Application	Dilution
rabbit IgG 488	Invitrogen	A11008	IF	1:1000
mouse IgG 568	invitrogen	A11031	IF	1:1000
mouse IgG 680	Licor	925-68070	Western blot	1:10.000
rabbit IgG 800	Licor	925-32211	Western blot	1:10.000
mouse IgG 800	Licor	925-32210	Western blot	1:10.000
rabbit IgG 680	Licor	925-68071	Western blot	1:10.000
